# Temporal and sequential transcriptional dynamics define lineage *shifts in corticogenesis*

**DOI:** 10.1101/2022.02.10.479992

**Authors:** Tanzila Mukhtar, Jeremie Breda, Marcelo Boareto, Pascal Grobecker, Zahra Karimaddini, Alice Grison, Katja Eschbach, Ramakrishnan Chandrasekhar, Swen Vermeul, Michal Okoniewski, Mikhail Pachkov, Suzana Atanasoski, Christian Beisel, Dagmar Iber, Erik van Nimwegen, Verdon Taylor

## Abstract

The cerebral cortex contains billions of neurons, and their disorganization or misspecification leads to neurodevelopmental disorders. Understanding how the plethora of projection neuron subtypes are generated by cortical neural stem cells (NSCs) is a major challenge. Here, we focused on elucidating the transcriptional landscape of murine embryonic NSCs, basal progenitors (BPs) and newborn neurons (NBNs) throughout cortical development. We uncover dynamic shifts in transcriptional space over time, and heterogeneity within each progenitor population. We identified signature hallmarks of NSC, BP and NBN clusters, and predict active transcriptional nodes and networks that contribute to neural fate specification. We find that the expression of receptors, ligands and downstream pathway components is highly dynamic over time and throughout the lineage implying differential responsiveness to signals. Thus, we provide an expansive compendium of gene expression during cortical development that will be an invaluable resource for studying neural developmental processes and neurodevelopmental disorders.
