## Supplemental Table 6 for "Temporal and sequential transcriptional dynamics define lineage *shifts in corticogenesis*"

### Sheet: Figure 6A-C
stemness cluster	gliogenic cluster	Neurogenic cluster
Lpar2	Tshr	Adrb1
Nr6a1	Erbb4	Ngfr
Chrnb4	Htr3a	Mc4r
Chrna3	Nr3c2	Drd1a
Cdhr1	P2ry12	Nr4a2
Ntrk1	Tec	Ramp3
Nr2f2	Tgfbr2	Ripk4
Rorc	Ramp2	Ephb2
Robo3	Fcgrt	Pvrl1
Cckar	Thbd	Il17ra
Folr1	Kdr	Tacr3
Ptpru	Eltd1	Gpr22
Antxr2	Cd93	Kit
Fzd2	Flt1	Mmd
Lpar6	Tmem219	Sv2b
Ptk7	Slc7a1	Plxnd1
F2r	Fgfr1	Chrm3
Celsr1	Cr1l	Tspo2
Gpr56	Gpr153	Epha3
Ddr1	Paqr4	Celsr2
Lpar4	Rxrg	Nrp2
Gfra1	Mchr1	Lrp12
Plxnb1	Grik4	Dcc
Stra6	Eda2r	Vipr1
Unc5b	Cxcr4	Sstr3
Ptprf	Tnfrsf12a	Acvr1c
Acvr2b	Nr2f6	Il1rapl1
P2rx3	Clec2d	Gpr3
Ror1	Adra1b	Gpr151
Ednra	Gpr158	Grik2
Bcam	Ntsr2	Lrp10
Gpr50	Lifr	Slc22a17
Il4ra	P2rx4	Epha4	L
Lgr4	Nr4a1	Unc5d
Ly75	Paqr7	Lrp8
Clec1b	Gabrb1	Sstr2
Gprc5a	Grid1	Sorl1
Lrp2	Ntrk2	Ptprs
Itgb3	Ramp1	Tfr2
Epha2	Grm3	Htr2a
Opn3	Gpr39	Ptprn
Clp1	Neto1	Adra2a
Lsr	Adra1a	Ptprn2
Ror2	Grik1	Gabra3
Hyal2	Itga1	Unc5c
Phb2	Pilra	Chrna5
Rpsa	Ghr	Gpr161
Chrna4	Bmpr1a	Lphn2
Ssc5d	Itgb1	Acvr1
Cntfr	Scarf2	Chrna7
Ldlrad3	Rnf135	Lrp1
Rara	Ltbr	Ntrk3
Ackr3	Il6st	Insr
Fzd10	Ddr2	Nr2c2
Fgfr2	Tnfrsf1a	Atrn
Fzd9	Il17rc	Ifnar1
Trpm5	Lgr6	Scarb2
Nr1h3	Hrh1	Igf1r
Rft1	Il15ra	Bmpr2
Ptprm	Adora2b	Nsd1
Igsf1	P2ry2	Gria4
Ldlr	Fas	Sstr1
Sigmar1	Lpar3	Grm1
Fzd4	Grin2c	Dner
S1pr2	Il1rap	Atp6ap2
Il17rd	Gper1	Tnfrsf21
Nr2c1	P2rx7	Neto2
Itga6	Itga7	Bai3
Gpr125	Egfr	Ptprt
Srpr	Ppara	Ifnar2
Rxra	Nr3c1	Bai2
Tspo	Il13ra1	Crlf2
Ptch1	Il10rb	Glrb
Scarb1	P2ry1	Ephb1
Erbb3	Pdgfrb	Ptprr
S1pr3	Itgb5	P2rx6
Fzd5	Edar	Gpr139
Antxr1	Cd302	Rtn4rl1
Fzd7	Itga2	Gpr4
Fzd6	Cd44	Gpr176
Slc20a2	Pdgfra	Epha6
Mertk	Gpr17	Grm7
Kdelr2	Opn1sw	Tas1r1
Tnfrsf19	Paqr6	Nrip1
Il11ra1	Bdkrb2	Npy1r
Il11ra2	Grid2	Gabra1
Ephb3	Tlr3	Lphn3
Ifngr1	Gpr126	Ptpro
Lrp5	Gpr37l1	Nptxr
Gprc5b	Itpr2	Gabra5
Ppard	Calcrl	Crhr1
Gpr98	Rora	Ntsr1
Fgfrl1	Gpr146	Ryr3
Notch1	Plxnb3	Gpr25
Fgfr3	Plxnc1	Gabrb2
Lpar1	Drd3	Grin2b
Smo	Gpr83	Paqr9
Lbr	Lhcgr	Gpr12
Tmem123	Adora2a	Adora1
Nr2e1	Bmpr1b	Vldlr
Fzd8	Fgfr4	Chrm1
Ephb4	Chrm2	Gpr135
Tyro3	Rorb	Lmbr1
Vipr2	Htr6	Grin1
Itga5	Grm5	Gabbr2
Notch3	Gpr63	Drd4
Mrc2	Chrnb1	Epha7
Axl	Cd3d	Cd274
Lrp4	Tnfrsf13c	Gpr85
Erbb2	Xcr1	Gpr21
Qrfpr	Gpr157	Gpr162
Lair1	Cd300a	Nr1d1
Kdelr3	Cd84	Thra
Itgav	Cd209c	Glra2
Igsf11	Ms4a6c	Rtn4rl2
Prokr1	F2rl1	Gpr27
Notch2	Abcc9	Cnr1
S1pr1	Sctr	Rtn4r
Ednrb	Igflr1	Sv2a
Esr1	Nr1h2	Kiss1r
Esrrg	Grin2d	Robo1
	Atr	Gria1
	Cd247	Lphn1
	Lrp6	Acvr2a
	Thrb	Cxadr
	Gpr156	Paqr3
	Plxnb2	Gpr26
	Amfr	Oprl1
	Adcyap1r1	Prokr2
	Mmd2	Grm2
	Tnfrsf18	Lmbr1l
	Lrp1b	Npr2
	Gpr68	Darc
	Gpr133	Lrp11
	Alk	Xpr1
	Gabra4	Acvr1b
	Sv2c	Plxna4
	Nr1d2	Chrnb2
	Paqr8	Gpr173
		Plxna3
		Celsr3
		Esrra
		Ptger1
		Epha5
		Csf2ra
		Gria2
		Gria3
		Grik5
		Gabrb3
		Gabbr1
		Ptprd
		Adam22
		Mfsd6
		Adra2c
		Ephb6
		Nrp1
		Ryr1
		Gabra2
		Unc5a
		Gipr
		Nr4a3
		Gfra4
		Crlf1
		Fcgr3
		Mrc1
		Lyve1
		Itgb4
		Galr1
		Gfra2
		Gpr75
		Vmn2r1
		Itga3
		Epha8
		Il17rb
		Rxfp3
		Htr1a
		Ptprk
		Itpr1
		S1pr5
		Met
